# SPOROCYTELESS/NOZZLE acts together with MADS-domain transcription factors to regulate an auxin-dependent network controlling the Megaspore Mother Cell development

**DOI:** 10.1101/2025.03.11.641985

**Authors:** Alex Cavalleri, Chiara Astori, Silvia Manrique, Greta Bruzzaniti, Cezary Smaczniak, Chiara Mizzotti, Alessandro Ruiu, Mattia Spanò, Andrea Movilli, Veronica Gregis, Xiaocai Xu, Kerstin Kaufmann, Lucia Colombo

## Abstract

The formation of the female gamete is a complex developmental process that begins with the differentiation of the Megaspore Mother Cell (MMC) within the ovule.

SPOROCYTELESS/NOZZLE (SPL/NZZ) is the principal regulator of the MMC formation, as mutations in the *SPL/NZZ* gene lead to the failure of the MMC differentiation. Nonetheless, the SPL/NZZ-dependent regulatory pathway governing the MMC development remains largely unknown. Using a multi-omics approach, we identify direct SPL/NZZ targets and their downstream network. We discovered that SPL/NZZ interacts with ovule-identity MADS-domain transcription factor complexes, to regulate the expression of common target genes. By integrating the omics data with the analysis of either complementation or mutant lines, we describe a comprehensive regulatory mechanism, in which SPL/NZZ determines the differentiation of the MMC by acting on an auxin-dependent downstream network.
