## Supplementary data 4 for "SPOROCYTELESS/NOZZLE acts together with MADS-domain transcription factors to regulate an auxin-dependent network controlling the Megaspore Mother Cell development"

### Sheet: Sheet1
	Yeast assays
	SPL/NZZΔ fw	ggggacaagtttgtacaaaaaagcaggctcaATGGCGACTTCTCTCTTCTTC
	SPL/NZZΔ rv	ggggaccactttgtacaagaaagctgggtttaGGTATTAGGACTGCAATCACC
	Genotyping
	SPL/NZZ fw	GGCGAGATCCGGACAGAGAC
	SPL/NZZ rv	AGAAGCGTTAAACATTTGAGGATT
	spl.1 transposon rv	TCGTTTCCGTCCCGCAAGT
	stk-2 mutation fw	GCTTGTTCTGATAGCACCAACACTAGCA
	stk-2 mutation rv	GGAACTCAAAGAGTCTCCCATCAG
	pSPL/NZZ:PIN1 fw	GCTTTCGTCTTTACCTCTTCCC
	PSPL/NZZ:PIN1 rv	TCCCATCTTCTTTAATCTCAG
	pSPL/NZZ:shy2.6 fw	GCTTTCGTCTTTACCTCTTCCC
	pSPL/NZZ:shy2.6 rv	AGCAAGAAACTCTCTCTTTTG
	pSPL/NZZ:MP fw	GCTTTCGTCTTTACCTCTTCCC
	pSPL/NZZ:MP rv	GTTGAAACAGCAACCTGCTC
	pSPL/NZZ:ARF9 fw	GCTTTCGTCTTTACCTCTTCCC
	pSPL/NZZ:ARF9 rv	CCTGTCGTCAATAGATGCCT
	pSPL/NZZ:MADSas fw	cgtttatccgcatatagtacctgg
	pSPL/NZZ:MADSas rv	GGGGACCACTTTGTACAAGAAAGCTGGGTcATGGGAAGAGGGAGAGTAGAATT
	pSPL/NZZ:ANT fw	cgtttatccgcatatagtacctgg
	pSPL/NZZ:ANT rv	TGTAGTCGTGTTGGGCTCAT
	pSPL/NZZ:: constructs
	PIN1 fw	ggggacaagtttgtacaaaaaagcaggctccATGATTACGGCGGCGGAC
	PIN1 rv	ggggaccactttgtacaagaaagctgggtgTCATAGACCCAAGAGAATGTAGT
	shy2.6 fw	ggggacaagtttgtacaaaaaagcaggctATGGATGAGTTTGTTAACCTCAAGGAAACA
	shy2.6 rv	ggggaccactttgtacaagaaagctgggtgTCATACACCACAGCCTAAACCTTTGG
	MP fw	ggggacaagtttgtacaaaaaagcaggctgtATGATGGCTTCATTGTCTTGTGTTG
	MP rv	ggggaccactttgtacaagaaagctgggttTTATGAAACAGAAGTCTTAAGATCG
	ARF9 fw	ggggacaagtttgtacaaaaaagcaggcttcATGGCAAATCGCGGAGGTG
	ARF9 rv	ggggaccactttgtacaagaaagctgggtTTAGTTGGAATGATTATCTG
	MADSas fw	GGGGACAAGTTTGTACAAAAAAGCAGGCTccTAAGGCCTCTCTTGAAGGCA
	MADSas rv	GGGGACCACTTTGTACAAGAAAGCTGGGTcATGGGAAGAGGGAGAGTAGAATT
	ANT fw	GGGGACAAGTTTGTACAAAAAAGCAGGCTccATGAAGTCTTTTTGTGATAATGATGA
	ANT rv	GGGGACCACTTTGTACAAGAAAGCTGGGTcTCAAGAATCAGCCCAAGCAG
	FRET-FLIM constructs
	SEP3Δ fw	GGGGACAAGTTTGTACAAAAAAGCAGGCTCCATGGGAAGAGGGAGAGTAGAAT
	SEP3Δ rv	ggggaccactttgtacaagaaagctgggtgAACCTCTTCTTGGTTAGGGTTC
	SPL/NZZΔ fw	GGGGACAAGTTTGTACAAAAAAGCAGGCTcaATGGCGACTTCTCTCTTCTTC
	SPL/NZZΔ rv	GGGGACCACTTTGTACAAGAAAGCTGGGTgGGTATTAGGACTGCAATCACC
	STK.3 fw	GGGGACAAGTTTGTACAAAAAAGCAGGCTTCATGCTCTTTCCCCATGAAAG
	STK.3 rv	GGGGACCACTTTGTACAAGAAAGCTGGGTTTCCGAGATGAAGAATTTTCTTG
	Expression analysis
	SPL/NZZ fw	GACACTTGCTTCAAGAAGAAACGTTTGG
	SPL/NZZ rv	GAAGAAGATACTGATCGTAGCCGTTCAT
	pSPL/NZZ:PIN1 fw	CCGTTTGTGTTTGCCAAAGAG
	PSPL/NZZ:PIN1 rv	AGCTCTCAGATGCATACACC
	pSPL/NZZ:shy2.6 fw	GGTGATTGGATGCTCATTGGT
	pSPL/NZZ:shy2.6 rv	AGCTCTCAGATGCATACACC
	pSPL/NZZ:MP fw	CGCGTCCGAACCTACACTAA
	pSPL/NZZ:MP rv	AGCTCTCAGATGCATACACC
	pSPL/NZZ:ARF9 fw	GCTTTCGTCTTTACCTCTTCCC
	pSPL/NZZ:ARF9 rv	TTCTTGAGCTTGAGGAACATCA
	pSPL/NZZ:MADSas fw	cgtttatccgcatatagtacctgg
	pSPL/NZZ:MADSas rv	acgagttttgcagtagttcg
	pSPL/NZZ:ANT fw	cgtttatccgcatatagtacctgg
	pSPL/NZZ:ANT rv	TGTAGTCGTGTTGGGCTCAT
	ACTIN8 fw	CTCAGGTATTGCAGACCGTATGAG
	ACTIN8 rv	CTGGACCTGCTTCATCATACTCTG
	in-situ hybridisation
	ANT fw	GGATCTAACCCAAATGGAGG
	ANT rv + T7	taatacgactcactatagggCTACAACATCCTCTTGTCCC
	PIN1 fw	TCTCTTCTCCGGCGAACAAA
	PIN1 rv + T7	taatacgactcactatagggTAGAGTGTTGGGGAGTGTCG
	ARF9 fw	GAAATTCAAGCATATTTTTAGAGGCC
	ARF9 rv + T7	taatacgactcactatagggCCAATAACCGTGCCAGAATATC
